# A single dietary factor, daily consumption of a fermented beverage, can modulate the gut microbiome within the same ethnic community

**DOI:** 10.1101/2023.01.18.524612

**Authors:** Santanu Das, Ezgi Özkurt, Tulsi Kumari Joishy, Dibyayan Deb, Ashis K. Mukherjee, Falk Hildebrand, Mojibur R. Khan

**Author notes:** Both the authors have contributed equally (Santanu Das, Ezgi Özkurt). Corresponding authors: Dr. M. R. Khan, Life Sciences Division, Institute of Advanced Study in Science and Technology (IASST), Guwahati-781035, Assam, India., Dr. Falk Hildebrand, Gut Microbes & Health, Quadram Institute Bioscience, Norwich Research Park, Norwich, Norfolk, NR4 7UA, UK & Earlham Institute, Norwich ResearchPark, Norwich, Norfolk, NR4 7UA, UK.

## Abstract

In this study, the impact of traditional rice-based fermented alcoholic beverages (*Apong*) on the gut microbiome and health of the *Mishing* community in India was examined. Two groups that consumed one of these beverages were compared to a control group that did not consume either beverage. Gut microbial composition was analyzed by sequencing 16S rRNA of fecal metagenomes and analyzing untargeted fecal metabolites, and short-chain fatty acids (SCFAs). We also collected data on anthropometric measures and serum biochemical markers. Our results showed that *Apong* drinkers had higher blood pressure, but lower blood glucose and total protein levels than other non-drinkers. Also, gut microbiome composition was found to be affected by the choice of *Apong*, with *Apong* drinkers having a more diverse and distinct microbiome compared to non-drinkers. *Apong* drink type or being a non-drinker explained even a higher variation of fecal metabolome composition than microbiome composition and *Apong* drinkers had lower levels of the SCFA isovaleric acid than non-drinkers. Overall, this study shows that a single dietary factor can significantly impact the gut microbiome of a community and highlights the potential role of traditional fermented beverages in maintaining gut health.
