## Supplemental Table 1 for "A single dietary factor, daily consumption of a fermented beverage, can modulate the gut microbiome within the same ethnic community"

ASV.ID	metabolite	rho	p	padj	Domain	Phylum	Class	Order	Family
ASV10	X16.Hydroxyhexadecanoic.acid	0.444904733	0.00052528	0.030344183	Bacteria	Proteobacteria	Gammaproteobacteria	Aeromonadales	Succinivibrionaceae
ASV10	X2.Hexenedioic.acid	0.444303145	0.000535626	0.030632423	Bacteria	Proteobacteria	Gammaproteobacteria	Aeromonadales	Succinivibrionaceae
ASV1077	X.2.2.6.Trimethyl.bicyclo.4.1.0.hept.1.yl..methanol	0.429204391	0.000863869	0.044508711	Bacteria	Bacteroidota	Bacteroidia	?	?
ASV1077	Oleic.Acid	0.434144144	0.000740598	0.039957363	Bacteria	Bacteroidota	Bacteroidia	?	?
ASV11	X1H.Pyrazole	0.486893387	0.00012272	0.008256889	Bacteria	Firmicutes	Clostridia	Oscillospirales	Ruminococcaceae
ASV11	ethanol	0.486385943	0.000125038	0.00831505	Bacteria	Firmicutes	Clostridia	Oscillospirales	Ruminococcaceae
ASV11	Verbenyl	0.430765397	0.000823051	0.043183736	Bacteria	Firmicutes	Clostridia	Oscillospirales	Ruminococcaceae
ASV11	N.Hexadecylpyridinium.bromide	0.439867924	0.00061778	0.03430181	Bacteria	Firmicutes	Clostridia	Oscillospirales	Ruminococcaceae
ASV11	Valdetamide	0.43199514	0.00088542	0.045211741	Bacteria	Firmicutes	Clostridia	Oscillospirales	Ruminococcaceae
ASV123	X.2.2.6.Trimethyl.bicyclo.4.1.0.hept.1.yl..methanol	0.448252154	0.000470947	0.028350987	Bacteria	Firmicutes	Clostridia	Oscillospirales	Oscillospiraceae
ASV123	Oleic.Acid	0.429228205	0.000863233	0.044508711	Bacteria	Firmicutes	Clostridia	Oscillospirales	Oscillospiraceae
ASV123	Cyclopentane	0.482831465	0.000142437	0.009363161	Bacteria	Firmicutes	Clostridia	Oscillospirales	Oscillospiraceae
ASV1357	X3Cyclopropenoic.acid	0.45738114	0.000347665	0.021611913	Bacteria	Firmicutes	Clostridia	Monoglobales	Monoglobaceae
ASV1357	Undecanoic.acid	0.531888638	2.06E-05	0.00184447	Bacteria	Firmicutes	Clostridia	Monoglobales	Monoglobaceae
ASV1357	n.Hexadecanoic.acid	0.529495541	2.28E-05	0.001949667	Bacteria	Firmicutes	Clostridia	Monoglobales	Monoglobaceae
ASV1357	X16.Hydroxyhexadecanoic.acid	0.529595171	2.27E-05	0.001949667	Bacteria	Firmicutes	Clostridia	Monoglobales	Monoglobaceae
ASV161	Glutaric.acid	0.525006492	2.76E-05	0.002189354	Bacteria	Firmicutes	Clostridia	?	?
ASV161	X2.Hexenedioic.acid	0.628213728	1.68E-07	2.47E-05	Bacteria	Firmicutes	Clostridia	?	?
ASV161	Isoborneol	0.495228333	8.99E-05	0.006423926	Bacteria	Firmicutes	Clostridia	?	?
ASV169	Glutaric.acid	0.769806902	2.59E-12	9.27E-10	Bacteria	Firmicutes	Clostridia	Clostridia UCG-014	?
ASV219	Glutaric.acid	0.514774784	4.19E-05	0.003194109	Bacteria	Firmicutes	Clostridia	Oscillospirales	UCG-010
ASV219	D.Glucitol	0.579160866	2.36E-06	0.00026993	Bacteria	Firmicutes	Clostridia	Oscillospirales	UCG-010
ASV219	Octenol	0.445336968	0.000517958	0.030344183	Bacteria	Firmicutes	Clostridia	Oscillospirales	UCG-010
ASV219	Cyclopentane	0.736713372	6.47E-11	1.78E-08	Bacteria	Firmicutes	Clostridia	Oscillospirales	UCG-010
ASV219	Trifluoroacetoxypentadecane	0.640113458	8.26E-08	1.43E-05	Bacteria	Firmicutes	Clostridia	Oscillospirales	UCG-010
ASV219	Dodecanedioic.acid	0.684115032	4.45E-09	9.43E-07	Bacteria	Firmicutes	Clostridia	Oscillospirales	UCG-010
ASV219	Butanedioic.acid	0.670806733	1.13E-08	2.09E-06	Bacteria	Firmicutes	Clostridia	Oscillospirales	UCG-010
ASV2230	Valeric.acid	0.527545697	2.48E-05	0.002054838	Bacteria	Firmicutes	Clostridia	Peptococcales	Peptococcaceae
ASV2230	X.2.2.6.Trimethyl.bicyclo.4.1.0.hept.1.yl..methanol	0.605547849	6.02E-07	8.01E-05	Bacteria	Firmicutes	Clostridia	Peptococcales	Peptococcaceae
ASV2230	Oleic.Acid	0.607695835	5.36E-07	7.48E-05	Bacteria	Firmicutes	Clostridia	Peptococcales	Peptococcaceae
ASV2230	Cholestanol	0.566872816	4.28E-06	0.000422362	Bacteria	Firmicutes	Clostridia	Peptococcales	Peptococcaceae
ASV2230	D.Glucitol	0.497866639	8.13E-05	0.005959663	Bacteria	Firmicutes	Clostridia	Peptococcales	Peptococcaceae
ASV2230	Cyclopentane	0.768604687	2.94E-12	9.90E-10	Bacteria	Firmicutes	Clostridia	Peptococcales	Peptococcaceae
ASV2230	Trifluoroacetoxypentadecane	0.57712885	2.61E-06	0.000286558	Bacteria	Firmicutes	Clostridia	Peptococcales	Peptococcaceae
ASV2230	Dodecanedioic.acid	0.60599199	5.88E-07	8.01E-05	Bacteria	Firmicutes	Clostridia	Peptococcales	Peptococcaceae
ASV2230	Butanedioic.acid	0.591677443	1.25E-06	0.000149351	Bacteria	Firmicutes	Clostridia	Peptococcales	Peptococcaceae
ASV280	Furazano.3.4.b.pyrazine.5.acetic.acid..6.hydroxy...ethyl.este	0.633869935	1.20E-07	1.90E-05	Bacteria	Firmicutes	Bacilli	Erysipelotrichales	Erysipelatoclostridiaceae
ASV280	o.Toluic.acid	0.67508017	8.44E-09	1.67E-06	Bacteria	Firmicutes	Bacilli	Erysipelotrichales	Erysipelatoclostridiaceae
ASV280	Trimethoxyheptane	0.825590322	2.76E-15	1.32E-12	Bacteria	Firmicutes	Bacilli	Erysipelotrichales	Erysipelatoclostridiaceae
ASV280	Oxirane	0.824647181	3.16E-15	1.39E-12	Bacteria	Firmicutes	Bacilli	Erysipelotrichales	Erysipelatoclostridiaceae
ASV280	Butane	0.82572412	2.71E-15	1.32E-12	Bacteria	Firmicutes	Bacilli	Erysipelotrichales	Erysipelatoclostridiaceae
ASV29	Benzyl.d.glucose	0.815787331	1.08E-14	4.43E-12	Bacteria	Proteobacteria	Gammaproteobacteria	Enterobacterales	Enterobacteriaceae
ASV29	X1H.Isoindole.5.carboxylic.acid..2.3.dihydro.1.3.dioxo.	0.790738985	2.54E-13	9.68E-11	Bacteria	Proteobacteria	Gammaproteobacteria	Enterobacterales	Enterobacteriaceae
ASV29	Benzenamine	0.59344737	1.14E-06	0.000139174	Bacteria	Proteobacteria	Gammaproteobacteria	Enterobacterales	Enterobacteriaceae
ASV323	X1H.Pyrazole	0.489228725	0.00011255	0.007755084	Bacteria	Firmicutes	Clostridia	Oscillospirales	Butyricicoccaceae
ASV323	ethanol	0.495983371	8.73E-05	0.006321638	Bacteria	Firmicutes	Clostridia	Oscillospirales	Butyricicoccaceae
ASV323	Verbenyl	0.52574236	2.67E-05	0.002153232	Bacteria	Firmicutes	Clostridia	Oscillospirales	Butyricicoccaceae
ASV323	N.Hexadecylpyridinium.bromide	0.523929517	2.88E-05	0.002258054	Bacteria	Firmicutes	Clostridia	Oscillospirales	Butyricicoccaceae
ASV323	Valdetamide	0.530481215	2.61E-05	0.002129505	Bacteria	Firmicutes	Clostridia	Oscillospirales	Butyricicoccaceae
ASV324	Undecanoic.acid	0.571703072	3.40E-06	0.00034706	Bacteria	Firmicutes	?	?	?
ASV324	n.Hexadecanoic.acid	0.631096843	1.42E-07	2.14E-05	Bacteria	Firmicutes	?	?	?
ASV324	X16.Hydroxyhexadecanoic.acid	0.575898973	2.77E-06	0.000293479	Bacteria	Firmicutes	?	?	?
ASV324	D.Glucitol	0.574828121	2.92E-06	0.000303628	Bacteria	Firmicutes	?	?	?
ASV324	Octenol	0.437300923	0.00067038	0.036864479	Bacteria	Firmicutes	?	?	?
ASV324	Cyclopentane	0.655707771	3.10E-08	5.54E-06	Bacteria	Firmicutes	?	?	?
ASV324	Trifluoroacetoxypentadecane	0.638525731	9.09E-08	1.53E-05	Bacteria	Firmicutes	?	?	?
ASV324	Dodecanedioic.acid	0.677419563	7.17E-09	1.46E-06	Bacteria	Firmicutes	?	?	?
ASV324	Butanedioic.acid	0.672249674	1.03E-08	1.96E-06	Bacteria	Firmicutes	?	?	?
ASV358	Aminoacetamide	0.598191789	8.92E-07	0.000113396	Bacteria	Proteobacteria	Gammaproteobacteria	Burkholderiales	Sutterellaceae
ASV358	Cyclohexanol	0.633514211	1.23E-07	1.90E-05	Bacteria	Proteobacteria	Gammaproteobacteria	Burkholderiales	Sutterellaceae
ASV379	Valeric.acid	0.466352411	0.000255854	0.016258088	Bacteria	Verrucomicrobiota	Lentisphaeria	Victivallales	vadinBE97
ASV379	X.2.2.6.Trimethyl.bicyclo.4.1.0.hept.1.yl..methanol	0.556116547	7.08E-06	0.000674828	Bacteria	Verrucomicrobiota	Lentisphaeria	Victivallales	vadinBE97
ASV379	Oleic.Acid	0.539964011	1.46E-05	0.001367137	Bacteria	Verrucomicrobiota	Lentisphaeria	Victivallales	vadinBE97
ASV379	Cholestanol	0.465376631	0.000264639	0.016631559	Bacteria	Verrucomicrobiota	Lentisphaeria	Victivallales	vadinBE97
ASV379	Cyclopentane	0.56981014	3.72E-06	0.000373509	Bacteria	Verrucomicrobiota	Lentisphaeria	Victivallales	vadinBE97
ASV387	n.Decanoic.acid	0.92445005	1.08E-24	2.05E-21	Bacteria	Firmicutes	Negativicutes	Veillonellales-Selenomonadales	Selenomonadaceae
ASV41	Dimethylmalonic.acid	0.933214976	4.07E-26	1.40E-22	Bacteria	Firmicutes	Clostridia	Clostridiales	Clostridiaceae
ASV41	X2.4.Hexadien.1.ol	0.881270757	1.51E-19	1.44E-16	Bacteria	Firmicutes	Clostridia	Clostridiales	Clostridiaceae
ASV41	X4.5H..Oxazolone	0.907582075	2.20E-22	2.51E-19	Bacteria	Firmicutes	Clostridia	Clostridiales	Clostridiaceae
ASV41	Imidazole..2.amino.5...2.carboxy.vinyl..	0.690919325	2.71E-09	5.96E-07	Bacteria	Firmicutes	Clostridia	Clostridiales	Clostridiaceae
ASV41	Cholestandiol	0.515722513	4.03E-05	0.003115928	Bacteria	Firmicutes	Clostridia	Clostridiales	Clostridiaceae
ASV41	Urea	0.91609472	1.73E-23	2.47E-20	Bacteria	Firmicutes	Clostridia	Clostridiales	Clostridiaceae
ASV41	X1.6.Bis.2.propyn.1.yloxy.hexane	0.932759101	4.88E-26	1.40E-22	Bacteria	Firmicutes	Clostridia	Clostridiales	Clostridiaceae
ASV41	d.Glucofuranosyl.benzenesulfonate	0.445039246	0.000522991	0.030344183	Bacteria	Firmicutes	Clostridia	Clostridiales	Clostridiaceae
ASV41	X1..Hydroxymiristicin	0.443646718	0.000547125	0.030980266	Bacteria	Firmicutes	Clostridia	Clostridiales	Clostridiaceae
ASV41	Oxalyldihydrazide	0.435175249	0.000716965	0.039050685	Bacteria	Firmicutes	Clostridia	Clostridiales	Clostridiaceae
ASV41	Dihydroartemisinin	0.433197281	0.000762918	0.040776877	Bacteria	Firmicutes	Clostridia	Clostridiales	Clostridiaceae
ASV417	Glutaric.acid	0.530592055	2.18E-05	0.001918713	Bacteria	Firmicutes	Clostridia	Clostridia vadinBB60 group	?
ASV417	D.Glucitol	0.634135996	1.18E-07	1.90E-05	Bacteria	Firmicutes	Clostridia	Clostridia vadinBB60 group	?
ASV417	Octenol	0.53475563	1.83E-05	0.00165797	Bacteria	Firmicutes	Clostridia	Clostridia vadinBB60 group	?
ASV417	Cyclopentane	0.714292843	4.41E-10	1.15E-07	Bacteria	Firmicutes	Clostridia	Clostridia vadinBB60 group	?
ASV417	Trifluoroacetoxypentadecane	0.699033878	1.47E-09	3.36E-07	Bacteria	Firmicutes	Clostridia	Clostridia vadinBB60 group	?
ASV417	Dodecanedioic.acid	0.743547174	3.46E-11	1.04E-08	Bacteria	Firmicutes	Clostridia	Clostridia vadinBB60 group	?
ASV417	Butanedioic.acid	0.736573398	6.55E-11	1.78E-08	Bacteria	Firmicutes	Clostridia	Clostridia vadinBB60 group	?
ASV440	X4.Dodecanol	0.489928696	0.000109656	0.007647804	Bacteria	Firmicutes	Clostridia	Oscillospirales	?
ASV440	Pyridine..3..2..3.methyl.4.nitro.5.isoxazolyl.ethenyl..	0.492412136	9.99E-05	0.007055477	Bacteria	Firmicutes	Clostridia	Oscillospirales	?
ASV447	Cyclopentane	0.453283293	0.000398826	0.024525663	Bacteria	Firmicutes	Clostridia	Christensenellales	Christensenellaceae
ASV530	X3.9.Dimethyltricyclo.4.2.1.1.2.5..dec.3.en.9.ol	0.440934844	0.000597039	0.033475159	Bacteria	Bacteroidota	Bacteroidia	Bacteroidales	Rikenellaceae
ASV621	X8.11.14.Eicosatrienoic.acid	0.427922487	0.000898744	0.045485988	Bacteria	Firmicutes	Clostridia	Clostridia UCG-014	uncultured Clostridiales bacterium
ASV63	Undecanoic.acid	0.576766752	2.66E-06	0.000286558	Bacteria	Firmicutes	Clostridia	Clostridia UCG-014	gut metagenome
ASV63	X16.Hydroxyhexadecanoic.acid	0.615630594	3.46E-07	4.94E-05	Bacteria	Firmicutes	Clostridia	Clostridia UCG-014	gut metagenome
ASV642	D.Glucitol	0.760709664	6.61E-12	2.10E-09	Bacteria	Bacteroidota	?	?	?
ASV642	Octenol	0.599821932	8.19E-07	0.00010639	Bacteria	Bacteroidota	?	?	?
ASV642	Cyclopentane	0.848294141	8.17E-17	5.19E-14	Bacteria	Bacteroidota	?	?	?
ASV642	Trifluoroacetoxypentadecane	0.832590054	9.87E-16	5.64E-13	Bacteria	Bacteroidota	?	?	?
ASV642	Dodecanedioic.acid	0.876080983	4.58E-19	3.74E-16	Bacteria	Bacteroidota	?	?	?
ASV642	Butanedioic.acid	0.864326188	4.72E-18	3.37E-15	Bacteria	Bacteroidota	?	?	?
ASV682	Undecanoic.acid	0.556138465	7.07E-06	0.000674828	Bacteria	Firmicutes	Clostridia	Lachnospirales	?
ASV682	n.Hexadecanoic.acid	0.536916336	1.66E-05	0.001535182	Bacteria	Firmicutes	Clostridia	Lachnospirales	?
ASV682	X16.Hydroxyhexadecanoic.acid	0.577691357	2.54E-06	0.000284556	Bacteria	Firmicutes	Clostridia	Lachnospirales	?
ASV782	beta..d.mannose	0.700075169	1.36E-09	3.30E-07	Bacteria	Firmicutes	Negativicutes	Veillonellales-Selenomonadales	Veillonellaceae
ASV782	d.Mannitol	0.699800082	1.39E-09	3.30E-07	Bacteria	Firmicutes	Negativicutes	Veillonellales-Selenomonadales	Veillonellaceae
ASV83	X5.Chloropentanoic.acid	0.430774514	0.000822818	0.043183736	Bacteria	Firmicutes	Bacilli	?	?
ASV83	Benzeneacetic.acid	0.528898309	2.34E-05	0.001969932	Bacteria	Firmicutes	Bacilli	?	?
ASV83	d.Ribose	0.5818011	2.07E-06	0.000241555	Bacteria	Firmicutes	Bacilli	?	?
ASV83	D.Galactose	0.487832481	0.000118533	0.008070131	Bacteria	Firmicutes	Bacilli	?	?
ASV83	X3.Methyldiadamantane	0.499670512	7.59E-05	0.005634131	Bacteria	Firmicutes	Bacilli	?	?
ASV83	Cyclohexanecarbonitrile	0.595465865	1.03E-06	0.000128005	Bacteria	Firmicutes	Bacilli	?	?
ASV86	X2.Butenoic.acid	0.47898246	0.000163755	0.010522609	Bacteria	Firmicutes	Bacilli	Lactobacillales	Lactobacillaceae
ASV87	Aminoacetamide	0.481497386	0.000149519	0.009717058	Bacteria	Bacteroidota	Bacteroidia	Bacteroidales	Bacteroidaceae
ASV87	Cyclohexanol	0.501861804	6.97E-05	0.005246091	Bacteria	Bacteroidota	Bacteroidia	Bacteroidales	Bacteroidaceae
ASV87	X4.Dodecanol	0.445773575	0.000510657	0.030344183	Bacteria	Bacteroidota	Bacteroidia	Bacteroidales	Bacteroidaceae
ASV87	Pyridine..3..2..3.methyl.4.nitro.5.isoxazolyl.ethenyl..	0.449513359	0.000451835	0.02748982	Bacteria	Bacteroidota	Bacteroidia	Bacteroidales	Bacteroidaceae
